# The *Nkx2.3*–*Nr5a1* gene cascade plays a crucial role in spleen-specific vascular architecture and marginal zone formation

**DOI:** 10.64898/2026.02.02.703419

**Authors:** Kanako Miyabayashi, Koji Ono, Tetsuya Sato, Ayano Yahagi, Masanori Iseki, Katsuhiko Ishihara, Takami Mori, Miki Inoue, Ryuki Shimada, Kei-ichiro Ishiguro, Tomohiro Ishii, Jongsung Noh, Man Ho Choi, Takashi Baba, Yasuyuki Ohkawa, Emi Kiyokage, Kazunori Toida, Yuichi Shima

## Abstract

NR5A1 is a nuclear receptor and master regulator of steroidogenic tissue development and steroid hormone biosynthesis in the adrenal glands and gonads. Although NR5A1 is expressed in splenic vascular endothelial cells, its function in the adult spleen remains unclear. Using single-cell transcriptomics in mice, we show that NR5A1-positive endothelial cells are heterogeneous and exhibit distinct phenotypes according to their localization in the splenic sinus or marginal sinus. To assess NR5A1 function, we generated a spleen-specific *Nr5a1* enhancer deletion model. Enhancer loss resulted in reduced spleen size and ablation of the marginal zone and marginal sinus. In addition, 21α-hydroxylase activity in splenic sinusoidal endothelial cells was reduced, particularly in females, leading to decreased levels of adrenocortical steroids in the spleen. Enhancer deletion also induced ectopic lymphatic-like and high endothelial venule-like vasculature similar to those observed in *Nkx2.3*-deficient mice. Consistently, mutation of the NKX2.3-binding motif within the enhancer abolished NR5A1 expression. Together, these findings identify an *Nkx2.3*→*Nr5a1* regulatory axis essential for spleen-specific endothelial cell differentiation and splenic architecture required for blood filtration and marginal zone formation.
