## Supplemental Table 2 for "The *Nkx2.3*–*Nr5a1* gene cascade plays a crucial role in spleen-specific vascular architecture and marginal zone formation"

### Sheet: Sheet1
1st antibodies	antibodies	Host	Class	Source	Application and dilution
	anti-MARCO	Goat	polyclonal	R&D systems (AF2956)	IF 1:1000
	anti-MOMA-1 (CD169)	Rat	monoclonal	abcam (ab51814)	IF 1:1000
	anti-F4/80	Rat	monoclonal	Bio Rad (MCA497GA)	IF 1:1000
	anti-MAdCAM-1	Rat	monoclonal	Bio X Cell (MECA-367)	IF 1:1000
	anti-CD45R (B220)	Rat	monoclonal	invitrogen (14-0452-82)	IF 1:2000
	anti-CD3e	Armenian Hamster	monoclonal	SANTA CRUZ (sc-1174)	IF 1:2000
	anti-CD34	Rabbit	monoclonal	abcam (ab81289)	IF 1:1000
	anti-LAMININ	Rabbit	polyclonal	Sigma-Aldrich (L9393)	IF 1:1000
	anti-STABILIN 2	Rat	monoclonal	MBL (D317-3)	IF 1:1000
	anti-VE-CADHERIN (CDH5)	Goat	polyclonal	R&D systems (AF1002)	IF 1:1000
	anti-GFP, EGFP	Chicken	polyclonal	abcam (ab13970)	IF 1:2000
	anti-LYVE1	Rabbit	polyclonal	abcam (ab14917)	IF 1:1000
	anti-MECA-79	Rat	monoclonal	SANTA CRUZ (sc-19602)	IF 1:50~1:1000 (paraffin)
	anti-NR5A1	Rabbit	polyclonal	Morohashi et al., Mol Endocrinol, 1994;8(5):643-53	IF 1:2000, WB: 1:10000
	anti-NR5A1	Rat	monoclonal	Shima et al., Mol Endocrinol, 2008;22(7):1633-46	IF 1:500
	anti-LaminB1	Rabbit	polyclonal	abcam (ab16048)	WB 1:10000
	anti-CD16/CD32 (2.4G2)	Rat IgG2b, k	monoclonal	in house	FCM
	FITC conjugated anti-IgM	Rat IgG2a, κ	monoclonal	Yahagi et al., ImmunoHorizons, 2025,9(8), vlaf029	FCM
	PE conjugated anti-IgD	Rat IgG2a, κ	monoclonal	Miltenyi Biotech	FCM
	PE-Cy7 conjugated anti-CD23	Rat IgG2a, κ	monoclonal	BioLegend	FCM
	APC-Cy7 conjugated anti-CD19	Rat IgG2a, κ	monoclonal	BioLegend	FCM
	Pacific Blue conjugated anti-CD21/35	Rat IgG2a, κ	monoclonal	BioLegend	FCM
	7-Aminoactinomycin D			AAT Bioquest	FCM
2nd antibodies	antigen	Host	Class	Source	Application and dilution
	Rabbit IgG (H/L)	Goat	polyclonal	Bio Rad (5196-2504)	WB 1:10000
	Alexa Fluor® 488-anti-Chicken IgY H&L	Goat	polyclonal	abcam (ab150169)	IF 1:500
	Cy3-anti-Hamster IgG (H+L)	Goat	polyclonal	Jackson ImmunoResearch (AB_2338989)	IF 1:500
	Alexa Fluor™ 568-anti-Rat IgG (H+L) Cross-Adsorbed	Goat	polyclonal	invitrogen (A-11077)	IF 1:500
	Alexa Fluor™ 594-anti-Rat IgG (H+L) Cross-Adsorbed	Goat	polyclonal	invitrogen (A-11007)	IF 1:500
	Alexa Fluor™ 555-anti-Goat IgG (H+L) Cross-Adsorbed	Donkey	polyclonal	invitrogen (A-21432)	IF 1:500
	Alexa Fluor® 594- anti-rabbit IgG	Goat	polyclonal	Invtrogen (A-11012)	IF 1:500
	Alexa Fluor™ 568-anti-IgG (H+L) Cross-Adsorbed	Donkey	polyclonal	invitrogen (A-11057)	IF 1:500
	Alexa Fluor™ 488-anti-Rat IgG (H+L) Cross-Adsorbed	Goat	polyclonal	invitrogen (A-11006)	IF 1:500
	Alexa Fluor™ 647-anti-Rabbit IgG (H+L) Highly Cross-Adsorbed	Donkey	polyclonal	invitrogen (A-31573)	IF 1:500
	Cy3-anti-Rat IgG (H+L)	Donkey	polyclonal	Sigma-Aldrich (AP189C)	IF 1:500
	Alexa Fluor® 488-anti-Goat IgG (H+L) Cross-Adsorbed	Donkey	polyclonal	Invitrogen (A-11055)	IF 1:500
	Alexa Fluor® 488-anti-Rabbit IgG (H+L) Highly Cross-Adsorbed	Goat	polyclonal	Invitrogen (A-11034)	IF 1:500
	Cy3-anti-Goat IgG (H+L)	Donkey	polyclonal	Jackson ImmunoResearch (AB_2340411)	IF 1:500
	Alexa Fluor® 488-Anti-Rabbit IgG (H+L) Highly Cross-Adsorbed	Donkey	polyclonal	Invitrogen (A-21206)	IF 1:500

### Sheet: Sheet1 (2)
1st antibodies	antibodies	Host	Class	Source	Application and dilution
	anti-MARCO	Goat	polyclonal	R&D systems (AF2956)	IF 1:1000
	anti-MOMA-1 (CD169)	Rat	monoclonal	abcam (ab51814)	IF 1:1000
	anti-F4/80	Rat	monoclonal	Bio Rad (MCA497GA)	IF 1:1000
	anti-MAdCAM-1	Rat	monoclonal	Bio X Cell (MECA-367)	IF 1:1000
	anti-CD45R (B220)	Rat	monoclonal	invitrogen (14-0452-82)	IF 1:2000
	anti-CD3e	Armenian Hamster	monoclonal	SANTA CRUZ (sc-1174)	IF 1:2000
	anti-CD34	Rabbit	monoclonal	abcam (ab81289)	IF 1:1000
	anti-LAMININ	Rabbit	polyclonal	Sigma-Aldrich (L9393)	IF 1:1000
	anti-STABILIN 2	Rat	monoclonal	MBL (D317-3)	IF 1:1000
	anti-VE-CADHERIN (CDH5)	Goat	polyclonal	R&D systems (AF1002)	IF 1:1000
	anti-GFP, EGFP	Chicken	polyclonal	abcam (ab13970)	IF 1:2000
	anti-LYVE1	Rabbit	polyclonal	abcam (ab14917)	IF 1:1000
	anti-MECA-79	Rat	monoclonal	SANTA CRUZ (sc-19602)	IF 1:50~1:1000 (paraffin)
	anti-NR5A1	Rabbit	polyclonal	NA	IF 1:2000, WB: 1:10000
	anti-NR5A1	Rat	monoclonal	NA	IF 1:500
	anti-LaminB1	Rabbit	polyclonal	abcam (ab16048)	WB 1:10000
	anti-CD/CD32 (2.4G2)	Rat	monoclonal	proteintech (65080-1-Ig)	FCM
	FITC-anti-Ly-6G/Ly-6C (Gr-1)	Rat	monoclonal	BD Pharmigen (550291)	FCM
	PE-anti-CD3e (145-2C11)	Armenian Hamster	monoclonal	Cytek (145-2C11)	FCM
	PE-Cy7-anti-TER119	Rat	monoclonal	BioLegend (116221)	FCM
	APC-anti-CD11c (N418)	Armenian Hamster	monoclonal	BioLegend (117309)	FCM
	APC-Cy7-anti-CD19 (6D5)	Rat	monoclonal	BioLgend (115529)	FCM
	eFlour450-anti-CD4 (GK1.5)	Rat	monoclonal	Cytek (75-0041)	FCM
	PerCP-Cy5.5-labelled anti-CD3ε (145-2C11)	Armenian Hamster	monoclonal	Cytek (65-0031)	FCM
	PerCP-Cy5.5-labelled anti-CD19 (1D3)	Rat	monoclonal	Cytek (65-0193)	FCM
	PerCP-Cy5.5-labelled anti-NK1.1 (PK136)	Mouse	monoclonal	Cytek (65-5941)	FCM
	PerCP-Cy5.5-labelled anti-TER119	Rat	monoclonal	eBioscience (45-5921-82)	FCM
	PE-SiglecF	Rat	monoclonal	BD Pharmigen (552126)	FCM
	APC-F4/80	Rat	monoclonal	eBioscience (17-4801-82)	FCM
	APC-Cy7-Gr-1	Rat	monoclonal	BioLegend (108423)	FCM
	Pacific Blue-CD11b	Rat	monoclonal	BioLegend (101223)	FCM
2nd antibodies	antigen	Host	Class	Source	Application and dilution
	Rabbit IgG (H/L)	Goat	polyclonal	Bio Rad (5196-2504)	WB 1:10000
	Goat Anti-Chicken IgY H&L , Alexa Fluor® 488	Goat	polyclonal	abcam (ab150169)	IF 1:500
	Cy3-anti-Hamster IgG	Goat	polyclonal		IF 1:500
	Goat anti-Rat IgG (H+L) Cross-Adsorbed Secondary Antibody, Alexa Fluor™ 568	Goat	polyclonal	invitrogen (A-11077)	IF 1:500
	Goat anti-Rat IgG (H+L) Cross-Adsorbed Secondary Antibody, Alexa Fluor™ 594	Goat	polyclonal	invitrogen (A-11007)	IF 1:500
	Donkey anti-Goat IgG (H+L) Cross-Adsorbed Secondary Antibody, Alexa Fluor™ 555	Donkey	polyclonal	invitrogen (A-21432)	IF 1:500
	Alexa Fluor® 594-? Anti-rabbit IgG	?	polyclonal	?	IF 1:500
	Donkey anti-Goat IgG (H+L) Cross-Adsorbed Secondary Antibody, Alexa Fluor™ 568	Donkey	polyclonal	invitrogen (A-11057)	IF 1:500
	Goat anti-Rat IgG (H+L) Cross-Adsorbed Secondary Antibody, Alexa Fluor™ 488	Goat	polyclonal	invitrogen (A-11006)	IF 1:500
	Donkey anti-Rabbit IgG (H+L) Highly Cross-Adsorbed Secondary Antibody, Alexa Fluor™ 647	Donkey	polyclonal	invitrogen (A-31573)	IF 1:500
	Cy3-anti-Rat IgG	Donkey	polyclonal	?	IF 1:500
	Alexa Fluor® 488-Donkey Anti-Goat IgG	Donkey	polyclonal	?	IF 1:500
	Alexa Fluor® 488-? Anti-Rabbit IgG	?	polyclonal	?	IF 1:500
	Cy3-anti-Goat IgG	Donkey	polyclonal	?	IF 1:500
	Alexa Fluor® 488-Donkey Anti-Rabbit IgG	Donkey	polyclonal	?	IF 1:500
