## Supplemental Table 5 for "The *Nkx2.3*–*Nr5a1* gene cascade plays a crucial role in spleen-specific vascular architecture and marginal zone formation"

### Sheet: UpinΔSpE_maleonly
1110032F04Rik
1110065P20Rik
1810041L15Rik
2210016F16Rik
5430416O09Rik
5930403L14Rik
9430038I01Rik
9530068E07Rik
A530016L24Rik
Abhd17a
Acbd6
Ackr1
Acsf2
Adarb1
Adgrd1
Adig
Adrb3
Agpat2
AI661453
AI837181
Aif1l
Aph1a
Apoa2
Apol6
Aqp1
Arc
Arf5
Arpin
Atf5
Atp6v0a4
Aven
B3galt4
Bag1
Bag3
Bcl7c
Bmpr1b
Bnip3
Bri3
Btc
C1qbp
C1qtnf5
C77080
Cables1
Cacna1g
Calcb
Cand2
Car14
Ccdc107
Ccni
Cd47
Cda
Cebpzos
Cela1
Cenpb
Cers1
Ces1f
Cgn
Chchd10
Chic2
Chmp2b
Chpt1
Chrd
Cib2
Cidec
Ckap4
Cln6
Cltb
Cox4i1
Cox4i2
Crb2
Cryab
Csnk1g2
Csrp2
Ctrc
Cutal
Cxcl14
Cxx1a
Cxx1b
Cyb561
Cyba
Cyp2e1
Cyp2f2
Cyp2s1
Cyp7b1
Cytl1
Cyyr1
Dbp
Ddr1
Dgat2
Dgcr6
Dmrtb1
Dnajc30
Drap1
Dtnbp1
Dusp23
E130012A19Rik
E130309D02Rik
Ebf2
Echdc2
Eci1
Ecscr
Eda
Eef1b2
Eef1g
Efemp1
Eif3h
Elof1
Emc10
Emp1
Ephb1
Exosc5
F11r
Fam131a
Fcer1a
Fcrls
Fdx1l
Ffar4
Fgf9
Figf
Fmo3
Fst
Fth1
Gata5
Gdf2
Gja6
Gjb2
Gjc1
Glb1l2
Gltp
Gltscr2
Glud1
Glyatl3
Gm10532
Gm10653
Gm11627
Gm11744
Gm13546
Gm5086
Gm5801
Gnai1
Gnai2
Gnb2l1
Gng10
Gng11
Gpc1
Gpsm3
Gpx8
Grb2
Grik4
Gsta4
Gstt3
Gtf3a
H1fx
H2afx
Hint1
Hlf
Hoxb6
Hras
Iah1
Id3
Ifi27l2a
Igbp1
Il11ra1
Il22ra1
Inmt
Insc
Ip6k3
Irf7
Irx3
Jund
Kcne4
Kif1c
Klf15
Klk8
Lage3
Laptm5
Lars2
Lep
Lgals12
Lgi2
Lhx9
Limd2
Lmo1
Lrp3
Lrrc10b
Lrrc61
Ltb
Maff
Mamdc2
Map1lc3a
Map3k10
Map3k12
Mcf2l
Me1
Meis2
Metrn
Mfrp
Mgat4b
Mgst1
Mien1
Mlph
Mlxipl
Mlycd
Mocs3
Mpnd
Mpst
Mrpl12
Mrpl27
Mrpl40
Mrpl43
Mrpl54
Mrps30
Mta1
Mvk
Mxra7
Ndn
Ndufaf6
Ndufb8
Nenf
Nfix
Nnmt
Nr2f6
Nsa2
Oaz1
Oaz1-ps
Oxld1
P3h4
Pabpc1
Pard6b
Pcbp2
Pck1
Pcx
Pde6d
Pdgfc
Pgp
Phc2
Phlda3
Phyhipl
Pigt
Pim3
Pithd1
Plekhf1
Plekhh3
Plekho1
Plin4
Plp2
Polr2m
Pomgnt1
Pomgnt2
Pon1
Pop5
Ppdpf
Ppp1r14a
Ppp1r14b
Ppp1r35
Prg3
Prr15l
Prr7
Prss12
Psmb1
Psmd3
Ptger3
Ptms
Ptpmt1
Ptpn18
Rab40b
Ramp3
Rarres2
Rbp1
Retnla
Rgcc
Rnasek
Rnf130
Rpl13a
Rpl17
Rpl19
Rpl7a
Rpl9
Rplp0
Rplp2
Rplp2-ps1
Rpp25
Rps11
Rps14
Rps24
Rps27
Rps27rt
Rps3
Rps9
Rras
Ryk
S100a1
S100a16
Scarb1
Sdf2l1
Sdhaf1
Sec22a
Selm
Sep15
Serpine2
Sertad1
Sertad3
Sf3a2
Sgpp2
Sh3gl3
Slc25a1
Slc25a29
Slc6a8
Smagp
Smpd3
Snapc2
Sox12
Sphk2
Spint2
Ssbp3
Stac
Sult5a1
Susd3
Svopl
Tacc2
Taf10
Tbx2
Tenm3
Tgfb1
Tgfb2
Them6
Thoc3
Thsd4
Timm17b
Timp4
Tm4sf5
Tmem119
Tmem134
Tmem205
Tmem242
Tmem243
Tmem252
Tmem256
Tmem45b
Tmem88
Tmub1
Tnfrsf10b
Tomm20
Tomm40l
Trib3
Trim47
Trpm1
Tsc22d4
Tshr
Tspan4
Tspan5
Ttc39a
Tusc2
Twist2
Ubl3
Ubqln2
Ubxn6
Ucp2
Vegfb
Vnn1
Wdr89
Wfdc17
Wfdc2
Wipf3
Wnt2b
Ybx1
Ybx3
Zbed3
Zbtb7c
Zfp385a
Zfp703

### Sheet: UpinΔSpE_femaleonly
1700048O20Rik
2010109I03Rik
3110039I08Rik
9030025P20Rik
Abca8b
Abi3bp
Adam12
Adam6b
Adamts17
Adamts18
Adamts7
Adcy5
Adra1a
Agtr2
Ajuba
Ank2
Antxr1
App
Arhgap44
Arhgap8
Arhgef26
Arsj
Asap3
Asb4
Asic2
Astn2
Atcay
Atoh8
Avpr1a
AW549542
AW551984
B3gat1
B4galnt1
Bcl6
Bdh2
Bgn
Bmyc
Bpifb5
Btbd2
Bvht
C1qtnf2
C1ra
C1s1
C4b
Cacna2d2
Cacng7
Cd209f
Cd8a
Cdc42ep1
Cdh11
Cdh19
Cdh2
Cdhr3
Ces2b
Chst14
Cilp
Clca2
Cldn12
Clec1a
Clip3
Col1a2
Col3a1
Col4a1
Col4a2
Col4a4
Col6a3
Col8a2
Colec12
Copz2
Cpa1
Cpb1
Cpne5
Cpxm1
Crisp3
Csf2rb2
Csmd1
Ctnnd2
Ctrb1
Cxxc4
Cyp2j9
Cyp4f37
D8Ertd82e
Dab1
Dact2
Dag1
Dapk1
Dchs1
Dclk1
Dct
Doc2b
Dock9
Dsc2
Ece1
Ecm2
Efnb1
Efs
Egfr
Egr1
Eln
Eno2
Enpep
Enpp2
Ephb2
Evc2
Eya2
Fam149a
Fam20a
Fbln5
Fbxl7
Fcer2a
Fcmr
Fendrr
Fhl5
Ficd
Fjx1
Flt1
Foxp2
Foxs1
Fzd1
Fzd2
Gabre
Gata3
Ggt6
Gkn3
Gm15326
Gng7
Gpr37l1
Gpr4
Gprasp2
Grn
H2afy2
Hcar1
Heph
Heyl
Hoxd4
Hspg2
Htra1
Ier5l
Ifit1
Ifit2
Ifit3
Ifit3b
Ift81
Igsf10
Il20rb
Irf6
Irgc1
Islr
Itga11
Itgb7
Itih4
Jam2
Kank2
Kank4
Kcna1
Kcnh2
Kcnn3
Lama3
Lamb1
Lamb2
Lamc1
Lef1
Lims2
Lmod1
Lpl
Lppr5
Ltbp2
Lvrn
Mab21l3
Maob
Map3k14
Mapk11
Mapk12
Mecom
Mfap4
Mmp11
Mmp2
Mx1
Myo1b
Naalad2
Nhsl1
Nim1k
Nos2
Notch3
Nova1
Nrp1
Ntng1
Ntrk2
Nudt16
Nynrin
Oacyl
Olfml2a
Olfr1372-ps1
Osmr
Pappa
Pard3
Parva
Pax5
Pcbp3
Pcdh1
Pcgf2
Pcnxl2
Pcsk6
Pdgfa
Pdgfd
Pdgfra
Pdgfrb
Pdzd2
Pdzrn3
Pecam1
Peg3
Peg3os
Piezo2
Pkd2
Plagl1
Plcd1
Plxna2
Pmel
Pnlip
Ppp1r3c
Prelp
Prkar1b
Prss23
Ptgir
Ptprd
Ptprg
Ptpru
Ptrf
Pxdn
Radil
Rasgef1a
Rftn1
Rnase1
Rnf150
Rnf157
Robo4
Rtkn
Rtn1
Runx1t1
Sbsn
Sec16b
Sema3b
Serpina1e
Serping1
Sfrp2
Sh2b2
Sh3rf2
Slc16a2
Slc16a5
Slc2a1
Slc35f1
Slc36a2
Slc4a3
Slc52a3
Slfn5os
Slit3
Slitrk6
Smarca1
Sntg2
Sox10
Sox18
Spint1
Spon2
Spp1
Srms
Sspo
Stard13
Stc1
Stra6
Sulf2
Tap2
Tcf7l1
Tead3
Tgtp1
Thbs2
Thbs3
Tjp3
Tln2
Tmod2
Tnxb
Tpbg
Traf3ip2
Trim16
Trip10
Tshz2
Tuba3a
Tyro3
Tyrp1
Ubc
Unc5b
Vash2
Wnt4
Wwtr1
Xcr1
Xpnpep2
Zfp13
Zfp423
Zfp951
Zfr2

### Sheet: UpinΔSpE_com
2610305D13Rik
2900026A02Rik
4930578C19Rik
Abca8a
Ablim3
Adam15
Adamts2
Adamts8
Adamtsl1
Adcyap1r1
Adipoq
Aebp1
Afap1l1
Aldh1a2
Angptl7
Anpep
Anxa8
Aoc3
Aox3
Apba2
Apln
Aplnr
Apod
Apol9a
Aqp7
Arhgef15
Arhgef19
Arhgef28
Aspn
Ass1
Atp1a2
Atp6v0d2
Atp6v0e2
B3gnt8
Barx1
Bdkrb2
Bex6
Bicc1
Bmp4
Bnc1
C130074G19Rik
C1qtnf9
C3
C7
Cacnb3
Capn12
Capn6
Car3
Car4
Cav1
Ccdc149
Ccdc3
Ccdc85a
Ccdc86
Ccl11
Ccl19
Cd109
Cd300lg
Cd34
Cd74
Cdc42bpg
Cdh13
Cdkn1c
Cdo1
Cep170b
Ces1d
Ces2e
Cfd
Cfh
Chst12
Chst4
Chst8
Cldn11
Cldn15
Clec14a
Clec3b
Cma1
Cntfr
Cobl
Col15a1
Col17a1
Col1a1
Col6a1
Col6a2
Colgalt2
Cpa3
Cpe
Cpz
Crispld2
Cspg4
Cx3cl1
Cygb
Cys1
D630003M21Rik
Dact1
Dact3
Dcn
Dpep1
Dpt
Dsg2
Ebf3
Edar
Efemp2
Efna1
Efna5
Eif3f
Emcn
Entpd2
Epha8
Ephb3
Eps8l2
Exph5
F3
Fabp4
Fam101b
Fam129b
Fam13c
Fam180a
Fam189a2
Fam26e
Fbln1
Fbln2
Fgf7
Fgfr1
Fibin
Flnc
Fmo2
Fmod
Fndc1
Fndc5
Foxf1
Fscn1
Fut7
Fxyd3
Fzd6
Galnt15
Galnt16
Gas1
Gas6
Gatsl3
Gdf10
Gfra3
Gja4
Gli2
Glp2r
Glt8d2
Glycam1
Gm13889
Gm15867
Gm16897
Gm37013
Gm38666
Gm4980
Gm5424
Gm694
Gnl1
Gpc3
Gpm6a
Gpnmb
Gpr88
Gprc5b
Grrp1
Gsn
H2-Ab1
H2-DMa
Hhex
Hic1
Hoxa7
Hoxd8
Hoxd9
Hr
Hspa12b
Hspb1
Htra3
Ifi44
Igf2
Igfbp3
Igfbp4
Igfbp5
Igfbp6
Il33
Il7
Ildr2
Irf2bpl
Itgb4
Itih5
Jag2
Kcna5
Kcna6
Kcns3
Kif26a
Krt18
Krt19
Krt7
Krt8
Lad1
Lama4
Lama5
Larp6
Lbp
Lepr
Lgals2
Lgi4
Lix1l
Lox
Loxl1
Lpar4
Lrp2
Lrrc3b
Lrrc55
Lrrn2
Lrrn4
Lrrn4cl
Lsr
Ltbp3
Ltbp4
Lum
Lysmd2
Lyve1
Magix
Mall
Mapk8ip1
Matn2
Mcpt-ps1
Mcpt4
Mdk
Medag
Megf6
Meox1
Meox2
Mfap2
Mgp
Mmp12
Mmp15
Mmrn1
Mn1
Mpzl2
Mrc2
Mrgprb1
Mrgprb2
Mrgprf
Mrgprx2
Ms4a4c
Ms4a4d
Msc
Msln
Mycl
Myo5b
Myoc
Myrf
Myrip
Nbl1
Ndrg2
Ndufa4l2
Nfatc4
Nfib
Nfic
Ngef
Ngf
Ngfr
Nkain4
Nov
Npdc1
Npy1r
Nr1d1
Nr5a2
Nrbp2
Ntn1
Nxph1
Obsl1
Ogn
Oit1
Osr1
Palm
Palmd
Pamr1
Papln
Pard6g
Pcdh19
Pcdha7-g
Pcdhga1
Pcdhga10
Pcdhga11
Pcdhga12
Pcdhga2
Pcdhga3
Pcdhga4
Pcdhga5
Pcdhga6
Pcdhga7
Pcdhga8
Pcdhga9
Pcdhgb1
Pcdhgb2
Pcdhgb4
Pcdhgb5
Pcdhgb6
Pcdhgb7
Pcdhgb8
Pcdhgc3
Pcdhgc4
Pcdhgc5
Pcp4l1
Pde1a
Pdgfrl
Pdk2
Pdpn
Penk
Pgf
Pgm5
Phf11d
Pkn3
Plat
Plekha4
Plekhb1
Plin1
Plscr2
Pltp
Plxdc2
Plxna4
Pmepa1
Podn
Podxl
Prnd
Procr
Prph
Prr15
Prr16
Prr5
Ptch2
Ptgds
Ptgfr
Ptgfrn
Pth1r
Ptn
Ptprf
Ptprz1
Ptx3
Pxdc1
Rab34
Rai2
Rasl12
Rassf9
Rbp4
Rbp7
Rcan2
Ret
Retn
Rgma
Rgs5
Rhbdl3
Rhpn2
Ripply3
Rnase4
Rspo1
Rspo3
S100b
Saa3
Scara3
Scara5
Scn7a
Sema3c
Sema3e
Serpinf1
Sertad4
Sez6l
Sfrp1
Sgsm1
Sh3pxd2b
Sh3rf3
Slc4a11
Slc4a4
Slco2b1
Slitrk5
Smad1
Smoc2
Smtnl2
Sncaip
Sncg
Sox7
Spns2
Spock2
Spon1
Spry1
Stac2
Steap4
Syn2
Syt7
Tbx1
Tcf15
Tcf7
Tead2
Tgfa
Tgfb3
Thrsp
Timp3
Tll1
Tmem151a
Tmem200b
Tmem255b
Tmem98
Tmtc1
Tnc
Tnfsf10
Tnfsf13b
Tnn
Tph1
Tpsab1
Tpsb2
Tril
Trp63
Tusc5
Uaca
Uchl1
Unc45b
Upk1b
Upk3b
Upp1
Vash1
Vldlr
Vtn
Wdr86
Wnt11
Wnt6
Wscd1
Zfp185
Zfp651
